# A systems biology approach to elucidate the post-translational regulome of coronary artery disease

**DOI:** 10.1101/2022.02.09.479759

**Authors:** Ankit Sharma, Madankumar Ghatge, Vrushali Deshpande, Rajani Kanth Vangala

## Abstract

Coronary Artery Disease is a major killer in India and world at large but the molecular regulators which modulate clinically relevant pathways are not completely understood. This study was aimed at identifying essential post-translational modifications (PTM) regulome network and its master regulator modulating the CAD associated pathways. 995 CAD associated genes were taken from InCardiome database (www.tri-incardiome.org) were analyzed for all possible PTMs. Two important interdependent molecular processes which define the function of a protein are protein-protein interactions and PTMs of which PTMs play regulatory role. Using PTMCode2 we evaluated the co-evolving amino acid residues for important PTMs and found that serine-serine phosphorylation is highly represented combinatorial regulator in these set of proteins. Furthermore, in the CAD associated pathways we again found that serine phosphorylation was dominant player in all the processes of atherosclerosis. In order to identify the master regulator kinase, we further assessed the kinome network associated with CAD and identified 5 most important kinases namely GSK3B, PRKCA, PRKCD, SRC and PRKACA which might modulate clinically important pathways. GSK3B with the highest network parameters (node degree and betweenness centrality) was identified as master regulator and 1 U/l increase of phsophoGSK3B (on a log scale) increased the odds ratio (OR) by 4.07 fold (AUC 0.620) and 6.27 fold (AUC 0.752) upon addition of conventional risk factors (CRFs).
