## supplementary table 1 for "A systems biology approach to elucidate the post-translational regulome of coronary artery disease"

### Sheet: Sheet1
Supplementary table 1: 286 Phosphoserine associated proteins and network analysis
gene name	degree	betweennesss	Kinase
TGFBR1	37	0.180336	TGFBR1
STAT3	33	0.132389
EGFR	31	0.162805	EGFR
IRS1	31	0.150676
ESR1	26	0.122753
GSK3B	23	0.0796829	GSK3B
ABL1	20	0.0720425	ABL1
JUN	20	0.0912066
SRC	16	0.0707705	SRC
VIM	15	0.0686398
HSF1	14	0.0351177
MYC	14	0.0347496
PRKCD	13	0.0477157	PRKCD
INSR	13	0.0238013	INSR
IGF1R	13	0.0220965	IGF1R
CDKN1A	13	0.045183
FOS	13	0.040228
PRKCA	12	0.0436398	PRKCA
CSNK2A1	12	0.0450202	CSNK2A1
PRKACA	11	0.0538918	PRKACA
MAPK3	11	0.0334426	MAPK3
KIT	11	0.0195395	KIT
KDR	11	0.0230484	KDR
FOXO1A	11	0.0297144
BCL2	11	0.0235426
FYN	10	0.0286643	FYN
BCAR1	10	0.0179705
GJA1	10	0.0173687
MAPK1	9	0.0215739	MAPK1
CSNK2A2	9	0.0554129	CSNK2A2
CSK	9	0.0201893	CSK
ADRBK1	9	0.0203107	ADRBK1
ADRB2	9	0.0310341
PRKDC	8	0.018997	PRKDC
LCK	8	0.0272423	LCK
JAK2	8	0.0209095	JAK2
CD44	8	0.0531704
ITGB2	8	0.0175588
CCR5	8	0.0168676
IL6ST	8	0.016011
ACP1	8	0.0154204
IRS2	8	0.00386043
PTK2	7	0.0141189	PTK2
MAPK8	7	0.020483	MAPK8
CDC2	7	0.0207091	CDC2
AKT1	7	0.0211208	AKT1
FGF2	7	0.0143965
PAG1	7	0.0103781
MET	6	0.00583435	MET
MAPK14	6	0.0203171	MAPK14
LYN	6	0.00932188	LYN
JAK1	6	0.0120862	JAK1
TAF1	5	0.0163392	TAF1
ROCK1	5	0.00528029	ROCK1
PRKCB1	5	0.00726985	PRKCB1
PAK1	5	0.0334099	PAK1
MAP3K3	5	0.0221891	MAP3K3
IKBKB	5	0.0278274	IKBKB
HCK	5	0.00421845	HCK
GSK3A	5	0.0097038	GSK3A
EPHA2	5	0.00220893	EPHA2
CHUK	5	0.0242511	CHUK
CDK5	5	0.00461767	CDK5
CAMK2A	5	0.0256796	CAMK2A
HSPB1	5	0.0230603
HSPA1B	5	0.0206599
PLA2G4A	5	0.0126529
CDH5	5	0.00785704
PDE4D	5	0.00772639
PCNA	5	0.00369314
RPS6KA3	4	0.00342216	RPS6KA3
PTK2B	4	0.00247872	PTK2B
PRKD1	4	0.00284997	PRKD1
PRKCZ	4	0.00672572	PRKCZ
MAP3K7	4	0.0188064	MAP3K7
FES	4	0.00229473	FES
ERBB2	4	0.00657373	ERBB2
ATM	4	0.00148303	ATM
AKT2	4	0.00924562	AKT2
MYO6	4	0.0159362
PIK3CG	4	0.00859043
AKT3	4	0.00760848
ENG	4	0.00725955
HMGB1	4	0.00536387
ADD1	4	0.00331951
TYK2	3	0.00128022	TYK2
TGFBR2	3	0.00167123	TGFBR2
SYK	3	0.0017475	SYK
RPS6KA2	3	0.00078267	RPS6KA2
RPS6KA1	3	0.00078267	RPS6KA1
RAF1	3	0.00662812	RAF1
PRKCG	3	0.0010853	PRKCG
PRKCE	3	0.00051693	PRKCE
NTRK1	3	0.0146158	NTRK1
MAPKAPK5	3	0.0306971	MAPKAPK5
MAPK9	3	0.00220566	MAPK9
MAPK7	3	0.0019984	MAPK7
MAP3K1	3	0.0182342	MAP3K1
MAP2K1	3	0.00398823	MAP2K1
JAK3	3	0.00104376	JAK3
EPHB2	3	0.00604035	EPHB2
CSNK1A1	3	0.00579322	CSNK1A1
CDK6	3	0.00650805	CDK6
CDK4	3	0.00658181	CDK4
CDK2	3	0.00151512	CDK2
BCR	3	0.0149678	BCR
VASP	3	0.0144664
TCP1	3	0.0134165
F11R	3	0.00806528
ABCA1	3	0.00776646
TNFAIP3	3	0.00738283
ANXA1	3	0.00724638
HSPA4	3	0.00257768
GP6	3	0.00180044
APP	3	0.00169255
PIK3CB	3	0.0008013
MEF2A	3	0.00071394
ZAP70	2	0.00013384	ZAP70
YES1	2	0.00019612	YES1
TRRAP	2	0.00033475	TRRAP
TRIM28	2	0.00171489	TRIM28
TBK1	2	0.00576999	TBK1
SGK3	2	0	SGK3
SGK2	2	0	SGK2
SGK	2	0	SGK
RPS6KA5	2	0.00180782	RPS6KA5
ROCK2	2	0.00031426	ROCK2
RIPK3	2	0.00904513	RIPK3
RAGE	2	0.00029407	RAGE
PLK1	2	0.666667	PLK1
PKN1	2	0.00133612	PKN1
PDPK1	2	0.00113751	PDPK1
PAK2	2	0.00209185	PAK2
NTRK3	2	0.00043421	NTRK3
NPR2	2	0	NPR2
NLK	2	0.00724638	NLK
MOS	2	0.00043293	MOS
MKNK2	2	0.00442978	MKNK2
MAPKAPK2	2	0.00119947	MAPKAPK2
MAPK11	2	0.0003864	MAPK11
MAPK10	2	0.00013061	MAPK10
MAP4K1	2	0	MAP4K1
ITK	2	0.00143782	ITK
IKBKE	2	0.00157863	IKBKE
GRK6	2	0.00724638	GRK6
GRK5	2	0.00724638	GRK5
FLT1	2	0.00186616	FLT1
FGFR4	2	0.00127947	FGFR4
FGFR3	2	0.00127947	FGFR3
FGFR1	2	0.00088136	FGFR1
FER	2	0.00063001	FER
ERBB4	2	0.00256955	ERBB4
EIF2AK2	2	0.00252478	EIF2AK2
DAPK3	2	0.00061008	DAPK3
CSNK1D	2	0.00355259	CSNK1D
CAMK2G	2	0.00067456	CAMK2G
CAMK2D	2	0.0014463	CAMK2D
BLK	2	0.00068516	BLK
AURKB	2	0.00850163	AURKB
ALK	2	0.00063001	ALK
ACVR1	2	0	ACVR1
BRCA2	2	0.666667
COL1A1	2	0.00724638
BAX	2	0.00724638
NGFB	2	0.00724638
ALOX5	2	0.00683487
PPIA	2	0.00145738
PARP1	2	0.00127778
ILF3	2	0.00050452
LMNA	2	0.00043513
EGR1	2	0.0003307
WASF1	2	0.00023806
NES	2	0.0002093
ADAM17	2	0.00019719
IRF5	2	0.00015495
CD4	2	0.00014875
WRN	2	0.00013242
NOS3	2	0.00011047
PLAT	2	1.688e-05
P2RY2	2	0
VRK1	1	0	VRK1
UHMK1	1	0	UHMK1
TXK	1	0	TXK
TSSK4	1	0	TSSK4
TSSK1	1	0	TSSK1
TRPM7	1	0	TRPM7
TRIM24	1	0	TRIM24
TNK2	1	0	TNK2
STK35	1	0	STK35
SNRK	1	0	SNRK
SNF1LK2	1	0	SNF1LK2
SNF1LK	1	0	SNF1LK
SMG1	1	0	SMG1
RPS6KB2	1	0	RPS6KB2
RPS6KA4	1	0	RPS6KA4
ROR1	1	0	ROR1
RIPK2	1	0	RIPK2
RIPK1	1	0	RIPK1
RET	1	0	RET
PTK6	1	0	PTK6
PRKG2	1	0	PRKG2
PRKG1	1	0	PRKG1
PRKCQ	1	0	PRKCQ
PRKCH	1	0	PRKCH
PLK4	1	0	PLK4
PKMYT1	1	0	PKMYT1
PIM1	1	0	PIM1
PFTK1	1	0	PFTK1
PDK1	1	0	PDK1
PDGFRB	1	0	PDGFRB
PDGFRA	1	0	PDGFRA
PCTK2	1	0	PCTK2
PAK6	1	0	PAK6
PAK3	1	0	PAK3
OXSR1	1	0	OXSR1
NUAK2	1	0	NUAK2
NEK8	1	0	NEK8
NEK6	1	0	NEK6
MYO3A	1	0	MYO3A
MKNK1	1	0	MKNK1
MARK2	1	0	MARK2
MAPKAPK3	1	0	MAPKAPK3
MAP4K5	1	0	MAP4K5
MAP3K8	1	0	MAP3K8
MAP3K5	1	0	MAP3K5
MAP3K14	1	0	MAP3K14
MAP3K12	1	0	MAP3K12
MAP2K3	1	0	MAP2K3
LIMK1	1	0	LIMK1
IRAK1	1	0	IRAK1
ILK	1	0	ILK
HSPB8	1	0	HSPB8
FLT4	1	0	FLT4
FLJ23356	1	0	FLJ23356
FGFR2	1	0	FGFR2
ERN1	1	0	ERN1
ERBB3	1	0	ERBB3
EPHB1	1	0	EPHB1
EPHA8	1	0	EPHA8
EIF2AK4	1	0	EIF2AK4
EIF2AK1	1	0	EIF2AK1
DYRK1B	1	0	DYRK1B
DYRK1A	1	0	DYRK1A
DDR2	1	0	DDR2
DAPK2	1	0	DAPK2
CSNK1G1	1	0	CSNK1G1
CSNK1E	1	0	CSNK1E
CDKL1	1	0	CDKL1
CDK9	1	0	CDK9
CDK7	1	0	CDK7
CDK3	1	0	CDK3
CDC7	1	0	CDC7
CASK	1	0	CASK
CAMK4	1	0	CAMK4
CAMK2B	1	0	CAMK2B
BUB1B	1	0	BUB1B
BTK	1	0	BTK
BMX	1	0	BMX
ATR	1	0	ATR
ADRBK2	1	0	ADRBK2
ACVRL1	1	0	ACVRL1
ACVR2A	1	0	ACVR2A
ABL2	1	0	ABL2
HTRA2	1	0
XRCC1	1	0
WNK1	1	0
TNC	1	0
TCF4	1	0
EDNRA	1	0
CHRM2	1	0
SLC2A4	1	0
RGS1	1	0
PTPN22	1	0
PSMA1	1	0
PPARGC1A	1	0
CABIN1	1	0
PDE4A	1	0
ATP1A1	1	0
NOS2A	1	0
AHSG	1	0
ACAT2	1	0
MAP3K7IP3	1	0
LRSAM1	1	0
LRP6	1	0
LEPR	1	0
KCNMA1	1	0
